# A blood-based prognostic biomarker in inflammatory bowel disease

**DOI:** 10.1101/535153

**Authors:** D. Biasci, J.C. Lee, N.M. Noor, D.R. Pombal, N Lewis, T Ahmad, A Hart, M Parkes, E.F. McKinney, P.A. Lyons, K.G.C. Smith

## Abstract

**Objective:** We have previously described a prognostic transcriptional signature in CD8 T cells that separates inflammatory bowel disease (IBD) patients into 2 phenotypically-distinct subgroups, which we termed IBD1 and IBD2. Here we sought to develop a blood-based prognostic test that could identify these patient subgroups without the need for cell separation, and thus be suitable for routine clinical use in Crohn’s disease (CD) and ulcerative colitis (UC).

**Design:** Patients with active IBD were recruited before treatment. Transcriptomic analyses were performed on purified CD8 T cells and/or whole blood. Detailed phenotype information was collected prospectively. IBD1/IBD2 patient subgroups were identified by consensus clustering of CD8 T cell transcriptomes. In a training cohort, statistical (machine) learning was used to identify groups of genes (“classifiers”) whose differential expression in whole blood re-created the IBD1/IBD2 patient subgroups. Genes from the best classifiers were qPCR-optimised, and further statistical learning was applied to the qPCR dataset to identify the optimal classifier, which was locked-down for further testing. Independent validation was sought in separate cohorts of CD (n=66) and UC patients (n=57).

**Results:** In both independent validation cohorts, a 17-gene qPCR-based classifier stratified patients into two distinct subgroups. Irrespective of the underlying diagnosis, IBDhi patients (analogous to the poor prognosis IBD1 subgroup) experienced significantly more aggressive disease than IBDlo patients (analogous to IBD2), with earlier need for treatment escalation and more escalations over time.

**Conclusion:** This is the first validated prognostic biomarker that can predict prognosis in newly-diagnosed IBD patients, and represents a step towards personalised therapy.

**What is already known about this subject?:** The course of CD and UC varies considerably between patients, but reliable prognostic markers are not available in clinical practice. This hinders disease management because treatment approaches that would be optimal for patients with indolent disease – characterised by infrequent flare-ups that can be readily controlled by first-line therapy – will inevitably undertreat those with progressive disease. Conversely, strategies that would appropriately control frequently-relapsing, progressive disease will expose patients with more quiescent disease to the risks and side effects of unnecessary treatment. We have previously described a CD8 T cell gene expression signature that corresponds to differences in T cell exhaustion, is detectable during active untreated disease (including at diagnosis), and predicts disease course in both UC and CD. However, the need for cell separation and microarray-based gene expression analysis would make this difficult to translate to clinical practice.

**What are the new findings?:** We have developed, optimised, and independently validated a whole blood qPCR-based classifier – designed to identify the IBD1 and IBD2 patient subgroups – that can reliably predict prognosis in patients with CD or UC from diagnosis without the need for cell separation. We also present a detailed phenotypic update on the disease course experienced by patients in either the IBD1/IBDhi or IBD2/IBDlo subgroups, incorporating both expanded patient cohorts and substantially longer follow-up. This affords new insights into the spectrum of therapies that are differentially required in these patient subgroups, and reinforces their association with disease prognosis.

**How might it impact on clinical practice in the foreseeable future?:** The qPCR-based classifier has performance characteristics that compare favourably to prognostic biomarkers currently in use in oncology, and should be sufficient to guide therapy from diagnosis in patients with CD or UC. This represents an important step towards personalised therapy in inflammatory bowel disease.
