## Supplementary Table 1 for "A blood-based prognostic biomarker in inflammatory bowel disease"

### Sheet: Sheet1
Model	Genes included in model	BIC
1	IL18RAP, GZMH, GPR15, SNORA22, P2RY14, TRGJ1, CCDC144A, IGKV1-5, LGALSL, TRGV5, ZNF117, LINC01136	-57.44
2	GZMH, IL18RAP, GPR15, SNORA22, P2RY14, TRGJ1, CCDC144A, IGKV1-5, LGALSL, TRGV5, ZNF117, LINC01136	-57.45
3	GZMH, IL18RAP, GPR15, SNORA22, P2RY14, TRGJ1, IGKV1-5, TRGV5, ZNF117, LINC01136	-58.33
4	IL18RAP, GZMH, GPR15, SNORA22, P2RY14, TRGJ1, CCDC144A, LINC01127, IGKV1-5, LGALSL, TRGV5, ZNF117, LINC01136	-59.19
5	IL18RAP, GZMH, SNORA22, GPR15, P2RY14, TRGJ1, CCDC144A, IGKV1-5, LGALSL, TRGV5, ZNF117, LINC01136	-61.07
6	GZMH, IL18RAP, GPR15, SNORA22, P2RY14, TRGJ1, CCDC144A, LGALSL, IGKV1-5, TRGV5, ZNF117, LINC01136	-61.17
7	GZMH, IL18RAP, GPR15, P2RY14, SNORA22, IGKV1-5, TRGV5, ZNF117, LINC01136	-61.79
8	IL18RAP, GZMH, GPR15, SNORA22, P2RY14, TRGJ1, CCDC144A, HP, LINC01127, IGKV1-5, LGALSL, TRGV5, ZNF117, LINC01136	-61.84
9	GZMH, IL18RAP, GPR15, SNORA22, P2RY14, TRGJ1, CHI3L1, IGKV1-5, TRGV5, ZNF117, LINC01136	-62.79
Supplementary Table 1. Genes included in best microarray-based models (Adaptive Elastic Net)
Genes ordered by positive contribution to IBD1
BIC; Bayesian Information Criterion
