## Supplementary Table 2 for "A blood-based prognostic biomarker in inflammatory bowel disease"

### Sheet: Sheet1
Gene ID	Gene type	Source	Result
CCDC144A	Informative	Top microarray-based model	Fail - poor qPCR performance
GPR15	Informative	Top microarray-based model	Pass - in final qPCR dataset
GZMH	Informative	Top microarray-based model	Pass - in final qPCR dataset
IGKV1-5	Informative	Top microarray-based model	Fail - poor qPCR performance
IL18RAP	Informative	Top microarray-based model	Pass - in final qPCR dataset
LGALSL	Informative	Top microarray-based model	Pass - in final qPCR dataset
LINC01136	Informative	Top microarray-based model	Pass - in final qPCR dataset
P2RY14	Informative	Top microarray-based model	Pass - in final qPCR dataset
SNORA22	Informative	Top microarray-based model	Pass - in final qPCR dataset
TRGC2 / TRGJ1	Informative	Top microarray-based model	Pass - in final qPCR dataset
TRGV5	Informative	Top microarray-based model	Fail - poor qPCR performance
ZNF117	Informative	Top microarray-based model	Pass - in final qPCR dataset
B4GALT5	Informative	Co-expressed with genes in best microarray model	Pass - in final qPCR dataset
GCA	Informative	Co-expressed with genes in best microarray model	Pass - in final qPCR dataset
NAMPT	Informative	Co-expressed with genes in best microarray model	Pass - in final qPCR dataset
PLSCR1	Informative	Co-expressed with genes in best microarray model	Pass - in final qPCR dataset
ROPN1L	Informative	Co-expressed with genes in best microarray model	Pass - in final qPCR dataset
SRGN	Informative	Co-expressed with genes in best microarray model	Pass - in final qPCR dataset
ANXA3	Informative	Other microarray-based model	Fail - poor qPCR performance
ARRDC4	Informative	Other microarray-based model	Pass - in final qPCR dataset
CD274	Informative	Other microarray-based model	Pass - in final qPCR dataset
CHI3L1	Informative	Other microarray-based model	Pass - in final qPCR dataset
EVI2A	Informative	Other microarray-based model	Pass - in final qPCR dataset
FCRL5	Informative	Other microarray-based model	Pass - in final qPCR dataset
GBP5	Informative	Other microarray-based model	Pass - in final qPCR dataset
GZMK	Informative	Other microarray-based model	Pass - in final qPCR dataset
HCG26	Informative	Other microarray-based model	Fail - poor qPCR performance
HP	Informative	Other microarray-based model	Pass - in final qPCR dataset
IFI44L	Informative	Other microarray-based model	Pass - in final qPCR dataset
LILRA3	Informative	Other microarray-based model	Fail - poor qPCR performance
LY96	Informative	Other microarray-based model	Pass - in final qPCR dataset
NUDT7	Informative	Other microarray-based model	Pass - in final qPCR dataset
PDCD1LG2	Informative	Other microarray-based model	Pass - in final qPCR dataset
PSMD5_AS1	Informative	Other microarray-based model	Pass - in final qPCR dataset
SOCS3	Informative	Other microarray-based model	Pass - in final qPCR dataset
TNFAIP6	Informative	Other microarray-based model	Pass - in final qPCR dataset
TRGV3	Informative	Other microarray-based model	Pass - in final qPCR dataset
VTRNA1-1	Informative	Other microarray-based model	Pass - in final qPCR dataset
ZNF493	Informative	Other microarray-based model	Pass - in final qPCR dataset
CDV3	Reference	Reference gene	Pass - in final qPCR dataset
FTL	Reference	Reference gene	Pass - in final qPCR dataset
RNA18S5	Reference	Reference gene	Pass - in final qPCR dataset
Supplementary Table 2. Genes taken forward to qPCR validation and optimisation
