## Supplementary Table 3 for "A blood-based prognostic biomarker in inflammatory bowel disease"

### Sheet: Sheet1
Gene ID	Gene Name
FCRL5	Fc receptor-like 5
GBP5	Guanylate binding protein 5
GZMH	Granzyme H
GZMK	Granzyme K
HP	Haptoglobin
IFI44L	Interferon-induced protein 44-like
IL18RAP	Interleukin 18 receptor accessory protein
LGALSL	Lectin, galactoside-binding-like
LINC01136	Long intergenic non-protein coding RNA 1136
LY96	Lymphocyte antigen 96
NUDT7	Nudix (nucleoside diphosphate linked moiety X)-type motif 7
P2RY14	Purinergic receptor P2Y, G-protein coupled, 14
TRGC2 / TRGJ1	T cell receptor gamma constant 2 / T cell receptor gamma joining 1
TRGV3	T cell receptor gamma variable 3
VTRNA1-1	Vault RNA 43101
Supplementary Table 3. Informative genes in optimised qPCR classifier
