## Supplementary Table 4 for "A blood-based prognostic biomarker in inflammatory bowel disease"

### Sheet: Sheet1
	Treatment	IBD1	IBD2	RR
CD	No medical therapy	8 (24.2%)	15 (45.5%)	0.53
	Immunomodulator	12 (36.4%)	11 (33.3%)	1.09
	Anti-TNFα*	11 (33.3%)	6 (18.2%)	1.83
	2nd line biologic (Vedolizumab / Ustekinumab)	2 (6.1%)	1 (3.0%)	2
	Surgery (all procedures)	10 (30.3%)	7 (21.2%)	1.43
	Surgery (panproctocolectomy)	3 (9.1%)	0	∞
	Deaths	1 (3.0%)	1 (3.0%)	-
UC	5-ASA only	7 (29.2%)	18 (64.3%)	0.45
	Immunomodulator	10 (41.7%)	8 (28.6%)	1.46
	Anti-TNFα	4 (16.7%)	2 (7.1%)	2.33
	Colectomy	3 (12.5%)	0	∞
	Deaths	1 (4.2%)	0	-
Supplementary Table 4. Maximal medical treatment and surgical procedures required by IBD1 and IBD2 patients with CD or UC.
Surgery (all procedures) includes any single abdominal operation for treatment of Crohn's disease (e.g. ileocaecal resection or panproctocolectomy) or multiple operations for perianal disease.
* 1 IBD1 patient and 3 IBD2 patients received anti-TNFα due to intolerance to immunomodulators rather than refractory disease.
Data represent the maximum medical therapy that patients required during prospective follow-up together with details of any surgery that was performed.
Relative risk is expressed with respect to IBD1. RR, Relative Risk
